# *Deformed wings* is an Atg8a-interacting protein that negatively regulates autophagy

**DOI:** 10.1101/2023.02.03.526972

**Authors:** Marta Kołodziej, Panagiotis Tsapras, Aristi Konstantinou, Alexander D. Cameron, Vasilis Promponas, Ioannis P. Nezis

## Abstract

LC3 (microtubule-associated protein 1 light chain 3, called Atg8 in yeast and *Drosophila*), is one of the most well-studied autophagy-related proteins. LC3 controls selectivity of autophagic degradation by interacting with LIR (LC3-interacting region) motifs also known as AIM (Atg8-interacting motifs) on selective autophagy receptors that carry cargo for degradation. Non-degradative roles of LIR motif-dependent interactions of LC3 are poorly understood. Here, we used yeast-two hybrid screening and Alpha Fold structural predictions, and we identified transcription factor Dwg (Deformed wings) as an Atg8a-interacting protein in *Drosophila*. Dwg-Atg8a interaction is LIR-motif dependent. We further show that Dwg is a negative regulator of autophagy. Our results provide novel insights on non-degradative roles of LIR motif dependent interactions of Atg8a and the transcriptional regulation of autophagy in *Drosophila*.
