## Supplementary material for "*Deformed wings* is an Atg8a-interacting protein that negatively regulates autophagy": Table 1

### Sheet: Summary
Protein	Type	UniFold multimer interactions (Interactions out of HP1, HP2)	LIR in the LDS	LIR location (core) in the full-length protein	iLIR	PSSM	Anchor
Cka	Full-length protein	No predicted interaction to HP1, HP2, or UDS	NO	315-318	WXXL	11 (top)	YES
Cka	Known LIR (core: 315-318)	HP1: ILE21; LYS48; LEU50; PHE104 HP2: TYR49; VAL51; PRO52; PHE60 Core residues PHE315; GLU316; PHE317; LEU318 interact with HP1 and PHE315; LEU318 with HP2 Flanking residue ASN314 interacts with HP1
Glys	Full-length protein	No interaction predicted	NO	609-612	WXXL	18 (top)	NO
Glys	Known LIR (core:609-612)	HP1: ILE21; LYS46; LYS48; LEU50 HP2: VAL51 All interactions by flanking residues	NO	609-612
Kenny	Full-length protein	HP1: LYS46; LYS48; LEU50; PHE104 HP2: VAL51; LEU63 Core residues PHE7, VAL8, LEU10 interact with HP1 and LEU10 with HP2	YES	7-10	xLIR	13 (top)	YES
Ref(2)p	Full-lenght protein	HP1: GLU17; ILE21; LYS46; LYS48; LEU50; PHE104 HP2: TYR49; VAL51; PRO52; PHE60; LEU63 Core residues TRP454; GLN455; ILE457 interact with HP1 and ILE457 with HP2 Flanking residue ASN459 interacts with HP2	YES	454-457	xLIR	18 (top)	YES
Tak1	Full-lenght protein	HP1: LYS46; LYS48; LEU50 HP2: TYR49; VAL51; LEU63 Core residues TRP669; VAL670; ILE672 interact with HP1 and TRP669; VAL670; ILE672 interact with HP2	YES	669-672	xLIR	20 (top)	YES
Blue cheese	1-600	HP1: LYS46; LYS48; LEU50 HP2: LEU63 Interaction detected with 569-KGDESVVVEL-578 Residues VAL575; VAL576; GLU577; LEU578 interact with HP1 and VAL574 with HP2. Also VAL575; VAL576; LYS569 interact with residues neighboring the HP1/HP2 (ARG28; ASP45; ARG67)	NO	3335-3338
Blue cheese	601-1200	No interaction predicted	NO	3335-3338
Blue cheese	1201-1800	No interaction predicted	NO	3335-3338
Blue cheese	1801-2400	No interaction predicted	NO	3335-3338
Blue cheese	2401-3000	No interaction predicted	NO	3335-3338
Blue cheese	3000-3489	An interaction to the PHE77 (UDS) and neighboring residues by PHE3001; ALA3002; ARG3007; GLU3021	NO	3335-3338	xLIR	15 (3rd best, top with ANCHOR)	YES
GMAP	1-600	HP1: ILE21; LYS46; LYS48; LEU50; PHE104 HP2: PRO52; LEU55; LEU63 Core residues PHE322; ILE323; VAL325 interact with HP1 and VAL325 with HP2. Flanking residue ALA330 interacts with HP2	YES	322-325	xLIR	14 (top)	YES
GMAP	601-1200	No interaction predicted	NO	322-325
GMAP	1201-1398	HP1: ILE21 PHE1381 interacts with HP1 (part of the peptide 1371-PQLLAMGSNEFAPTRNSSSI-1390). An additional interaction between GLU1301 and ARG67 (neighboring LEU63 and ILE64 at the HP2).	NO	322-325
Sequoia	Full-length protein	PHE231 interacts with HP1 ILE228 interacts with HP2 Not a LIR-like peptide (228-IIEF-231, a reverse LIR)	NO	313-316	xLIR	14 (top)	YES
Sequoia	Known LIR (core: 313-316)	HP1: ILE21; LYS46; LYS48; LEU50 HP2: TYR49; VAL51; LEU55; PHE60; LEU63 Core residues TYR313; GLN314; ILE316 interact with HP1 and GLN314; ILE316 with HP2 Flanking residue VAL320 interacts with HP2	YES	313-316
dwg	Full-length protein	HP1: ILE21; LYS46; LYS48; LEU50 HP2: TYR49; PHE60; LEU63 Core residues TYR129; VAL130; ILE132 interact with HP1 and ILE132 to HP2 Flanking residue GLU127 interacts with HP1	YES		xLIR	16 (top)	YES
dwg	Known LIR (core:129-132)	HP1: GLU17; ILE21; LYS46; LYS48; LEU50 HP2: TYR49; PRO52; LEU55; LEU63 Core residues TYR129; VAL130; MET131; ILE132 interact with HP1 and VAL130; ILE132 with HP2. Flanking residue THR126 interacts with HP1 and MET134 with HP2.	YES	129-132 (this work)

### Sheet: Atg8a Interface Residues
Based on Wesch N, Kirkin V, Rogov VV. Atg8-Family Proteins-Structural Features and Molecular Interactions in Autophagy and Beyond. Cells. 2020 Sep 1;9(9):2008. doi: 10.3390/cells9092008. PMID: 32882854; PMCID: PMC7564214.
HP1	HP2
GLU17	LEU44
ILE21	TYR49
PRO30	VAL51
ILE32	PRO52
LYS46	LEU55
LYS48	PHE60
LEU50	LEU63
PHE104	ILE64
HP1: E17, L50, F104; HP2: V51, L55, L63			from https://www.ncbi.nlm.nih.gov/pmc/articles/PMC5538626/
